# PlasticEnz: An integrated database and screening tool combining homology and machine learning to identify plastic-degrading enzymes in meta-omics datasets

**DOI:** 10.1101/2025.10.28.685028

**Authors:** Anna Krzynówek, Karoline Faust

**Affiliations:** Department of Microbiology, Immunology and Transplantation, Rega Institute for Medical Research, Laboratory of Molecular Bacteriology, KU Leuven, Leuven B-3000, Belgium

## Abstract

*PlasticEnz* is a new open-source tool for detecting plastic-degrading enzymes (plastizymes) in metagenomic data by combining sequence homology-based search with machine learning. It integrates custom Hidden Markov Models, DIAMOND alignments, and polymer-specific classifiers trained on ProtBERT embeddings to identify candidate depolymerases from contigs, genomes, or protein sequences. PlasticEnz supports 11 plastic polymers with ML classifiers for PET and PHB, achieving F1 > 0.7 on independent test sets. Applied to plastic-exposed microcosms and field metagenomes, the tool recovered known PETases and PHBases, distinguished plastic-contaminated from pristine environments, and clustered predictions with validated reference enzymes. *PlasticEnz* is fast, scalable, and user-friendly, providing a robust framework for exploring microbial plastic degradation potential in complex communities.

**Author Summary:** Plastic pollution is a global problem, and one promising solution is using microbes that can break them down. However, finding the enzymes responsible for this in complex environmental samples is not easy. We developed ***PlasticEnz***, a free and easy-to-use tool that helps researchers identify plastic-degrading enzymes or “plastizymes” in metagenomic data. *PlasticEnz* combines traditional sequence similarity search methods with machine learning models trained on known plastizymes. It works with protein sequences, contigs, or genomes with ML components optimised for detection of two common plastic polymers: PET and PHB. We tested *PlasticEnz* on both controlled lab experiments and real-world samples from plastic-polluted soils and clean environments. The tool successfully identified known plastic-degrading enzymes and even helped distinguish between polluted and pristine sites. By making plastizyme detection more accessible, *PlasticEnz* enables researchers to better explore the microbial potential for plastic degradation, which could support future bioremediation efforts.
