## Supplementary Table 1 for "PlasticEnz: An integrated database and screening tool combining homology and machine learning to identify plastic-degrading enzymes in meta-omics datasets"

### Sheet: Sheet1
Polymer	Full name	Comment	HMM	DIAMOND	ML
PBSA	poly(butylene succinate-co-adipate)		YES	YES
PBS	polybutylene succinate		YES	YES
PCL	polycaprolactone		YES	YES
PES	polyethersulfone			YES
PHBV	poly(3-hydroxybutyrate-co-3-hydroxyvalerate)		YES	YES
PLA	polylactic acid		YES	YES	YES
P3HP	poly(3-Hydroxypropionate)		YES
PBAT	poly(butylene adipate-co-terephthalate)		YES
PEA	poly(ethylene adipate)		YES
PET	polyethylene terephthalate		YES		YES
PHA	polyhydroxyalkanoates	Uncategorised PHAs	YES
PHB	polyhydroxybutyrate		YES
