## Supplementary Table 3 for "PlasticEnz: An integrated database and screening tool combining homology and machine learning to identify plastic-degrading enzymes in meta-omics datasets"

### Sheet: negative_set
Name	NCBI	HMMER e-value	HMMER bitscore	DIAMOND e-value	DIAMOND bitscore	Polymer(s)
Acinetobacter baumannii	GCF_009035845	4.2e-14	50.5			PCL,PBSA,PLA,PBAT
Acinetobacter baumannii	GCF_009035845	4.2e-12	43.9			PCL,PBSA,PLA,PET
Acinetobacter baumannii	GCF_009035845	7.4e-10	36.5	1.79e-53	168	PCL,PBSA,PLA
Acinetobacter baumannii	GCF_009035845	2e-08	31.9			PCL,PHA,PBSA
Acinetobacter baumannii	GCF_009035845	7.8e-07	26.6			PCL
Acinetobacter baumannii	GCF_009035845	1.1e-06	26.2			PCL,PBSA,PLA
Acinetobacter baumannii	GCF_009035845	6.3e-06	23.6			PCL,PBSA
Acinetobacter baumannii	GCF_009035845	2.4e-54	182.3	1.79e-68	206	PCL,PHA,PBSA,PLA
Acinetobacter baumannii	GCF_009035845	1e-33	114.6			PHA,PBSA,PLA
Acinetobacter baumannii	GCF_009035845	1.1e-32	111.2			PBSA,PLA
Acinetobacter baumannii	GCF_009035845	1.8e-32	110.5			PBSA,PLA
Acinetobacter baumannii	GCF_009035845	7.5e-32	108.4	2.09e-11	52	PCL,PBSA,PLA
Acinetobacter baumannii	GCF_009035845	5.1e-29	99.1			PHA,PBSA,PLA
Acinetobacter baumannii	GCF_009035845	1.1e-25	88.2			PHA,PLA
Acinetobacter baumannii	GCF_009035845	9.3e-17	58.9			PLA
Acinetobacter baumannii	GCF_009035845	3.1e-14	50.6			PBSA,PLA
Acinetobacter baumannii	GCF_009035845	4.6e-13	46.7			PBSA,PLA
Acinetobacter baumannii	GCF_009035845	3.9e-12	43.7			PBSA,PLA
Acinetobacter baumannii	GCF_009035845	3.3e-11	40.6			PBSA,PLA
Acinetobacter baumannii	GCF_009035845	6e-11	39.8			PLA
Acinetobacter baumannii	GCF_009035845	1.5e-09	35.2			PLA
Acinetobacter baumannii	GCF_009035845	2.3e-08	31.3			PBSA,PLA
Acinetobacter baumannii	GCF_009035845	4e-08	30.5			PLA
Acinetobacter baumannii	GCF_009035845	5.3e-07	26.8			PBSA,PLA
Acinetobacter baumannii	GCF_009035845	1e-06	25.8			PHA,PBAT
Acinetobacter baumannii	GCF_009035845	1.4e-13	48.8			PBSA
Acinetobacter baumannii	GCF_009035845	3.6e-11	40.9			PBSA
Acinetobacter baumannii	GCF_009035845	6.6e-09	33.5			PBSA
Acinetobacter baumannii	GCF_009035845	1.8e-06	25.6			PBSA
Acinetobacter baumannii	GCF_009035845	7.4e-06	23.5			PBSA,PBAT
Acinetobacter baumannii	GCF_009035845	2.5e-08	31.7			PBAT
Acinetobacter baumannii	GCF_009035845	3e-07	28.2			PBAT
Acinetobacter baumannii	GCF_009035845			2.93e-30	108	PLA
Acinetobacter baumannii	GCF_009035845			0.00803	26.9	PLA
Acinetobacter baumannii	GCF_009035845			9.75e-67	207	PLA
Acinetobacter baumannii	GCF_009035845			6.39e-48	159	PLA
Acinetobacter baumannii	GCF_009035845			5.53e-21	84.3	PLA
Bifidobacterium_faecali	GCF_039830185	6.8e-07	25.8			PCL
Bifidobacterium_faecali	GCF_039830185	4.2e-13	46			PBAT,PET
Bifidobacterium_faecali	GCF_039830185	2.5e-10	36.8	3.7e-42	147	PLA,PBAT,PET
Bifidobacterium_faecali	GCF_039830185	7.2e-24	81.2			PLA,PBSA
Bifidobacterium_faecali	GCF_039830185	8.1e-08	28.5			PLA
Bifidobacterium_faecali	GCF_039830185	3.9e-07	26.7			PBSA
Bifidobacterium_faecali	GCF_039830185	9.9e-07	25.4			PBAT,PBSA
Bifidobacterium_faecali	GCF_039830185	4.2e-06	23.4			PBSA
Bifidobacterium_faecali	GCF_039830185	6.2e-06	22.8			PBAT
Bifidobacterium_faecali	GCF_039830185			2.25e-06	41.6	PLA
Buchnera aphidicola	GCA_000007365	5.3e-09	30.8			PLA
Chlamydia trachomatis	GCF_000008725	2.1e-07	26.6			PBSA
Corynebacterium_glutamicum	GCF_000011325	2.4e-14	51	1.78e-36	124	PLA,PCL,PET
Corynebacterium_glutamicum	GCF_000011325	3.1e-12	44.1			PBAT,PBSA,PCL,PLA
Corynebacterium_glutamicum	GCF_000011325	1.1e-11	42.2			PBAT,PBSA,PCL,PLA
Corynebacterium_glutamicum	GCF_000011325	1.7e-09	35.1	1.25e-23	88.2	PCL,PLA
Corynebacterium_glutamicum	GCF_000011325	1.7e-07	28.5			PBSA,PCL
Corynebacterium_glutamicum	GCF_000011325	3.2e-07	27.6			PCL
Corynebacterium_glutamicum	GCF_000011325	9.4e-17	58.7			PBAT,PET
Corynebacterium_glutamicum	GCF_000011325	2.5e-10	37.6			PBAT,PET
Corynebacterium_glutamicum	GCF_000011325	4.8e-25	85.8			PLA
Corynebacterium_glutamicum	GCF_000011325	4.4e-19	66.2			PBSA,PLA
Corynebacterium_glutamicum	GCF_000011325	3.7e-15	53.3			PBSA,PLA
Corynebacterium_glutamicum	GCF_000011325	4.7e-13	46.4			PLA
Corynebacterium_glutamicum	GCF_000011325	3.5e-12	43.6			PBSA,PLA
Corynebacterium_glutamicum	GCF_000011325	5.7e-09	33			PLA
Corynebacterium_glutamicum	GCF_000011325	9.5e-09	32.3			PBSA,PLA
Corynebacterium_glutamicum	GCF_000011325	1.2e-06	25.4			PBSA,PLA
Corynebacterium_glutamicum	GCF_000011325	2.7e-06	24.2			PLA
Corynebacterium_glutamicum	GCF_000011325	2.7e-06	24.2			PLA
Corynebacterium_glutamicum	GCF_000011325	1e-07	29.4			PBSA
Cutibacterium_acnes	GCF_006739385	1.3e-11	41.6	1.45e-05	35.8	PBAT,PLA,PCL,PBSA
Cutibacterium_acnes	GCF_006739385	2.9e-11	40.5			PET,PBSA,PCL
Cutibacterium_acnes	GCF_006739385	4.2e-10	36.7			PBAT,PBSA,PCL
Cutibacterium_acnes	GCF_006739385	5.6e-10	36.3	0.000435	31.2	PBAT,PLA,PBSA,PCL
Cutibacterium_acnes	GCF_006739385	7.6e-09	32.5			PET,PCL
Cutibacterium_acnes	GCF_006739385	3.2e-07	27.2			PBAT,PBSA,PCL
Cutibacterium_acnes	GCF_006739385	1.1e-17	61.2			PLA,PBSA
Cutibacterium_acnes	GCF_006739385	1.6e-16	57.4			PBAT,PLA,PBSA
Cutibacterium_acnes	GCF_006739385	2.1e-15	53.7			PLA
Cutibacterium_acnes	GCF_006739385	2.8e-15	53.3			PLA,PBSA
Cutibacterium_acnes	GCF_006739385	7.2e-14	48.7			PBAT,PLA,PBSA
Cutibacterium_acnes	GCF_006739385	3.3e-10	36.7			PLA,PBSA
Cutibacterium_acnes	GCF_006739385	1.2e-09	34.9	1.65e-10	47	PLA
Cutibacterium_acnes	GCF_006739385	7.5e-09	32.2			PLA
Cutibacterium_acnes	GCF_006739385	6.4e-08	29.2			PLA
Cutibacterium_acnes	GCF_006739385	1.1e-11	41.9			PBAT
Cutibacterium_acnes	GCF_006739385			1.11e-40	138	PLA
E.coli	GCF_000008865	2.8e-09	35.2			PBAT,PBSA,PLA,PCL
E.coli	GCF_000008865	1.6e-07	29.4			PBSA,PLA,PCL
E.coli	GCF_000008865	3.4e-07	28.3			PBSA,PLA,PCL
E.coli	GCF_000008865	2.9e-06	25.2			PBAT,PBSA,PLA,PCL
E.coli	GCF_000008865	4.5e-06	24.4			PLA
E.coli	GCF_000008865	6.7e-06	23.8			PLA
E.coli	GCF_000008865	7.4e-06	23.7			PLA
E.coli	GCF_000008865	7.8e-23	79.3			PBSA,PLA
E.coli	GCF_000008865	6e-22	76.4			PBSA,PLA
E.coli	GCF_000008865	1.6e-21	75			PBAT,PBSA,PLA
E.coli	GCF_000008865	2.9e-10	38.1			PBSA,PLA
E.coli	GCF_000008865	1.9e-09	35.4			PLA
E.coli	GCF_000008865	3.8e-09	34.4			PLA
E.coli	GCF_000008865	2.2e-08	31.9			PLA
E.coli	GCF_000008865	4e-07	27.6			PHA,PBSA,PBAT
E.coli	GCF_000008865	2.8e-06	24.9			PHA,PBAT
E.coli	GCF_000008865	2.5e-11	42			PBSA
E.coli	GCF_000008865	7.5e-08	30.7	3.62e-19	77	PBAT,PLA
E.coli	GCF_000008865	6.7e-06	24.3			PBAT
E.coli	GCF_000008865			3.85e-14	63.2	PLA
E.coli	GCF_000008865			0.00527	25	PBSA
Enterococcus_faecalis	GCF_000393015	2.9e-07	27.1			PHB,PHA,PBSA
Enterococcus_faecalis	GCF_000393015	3.9e-17	60			PCL,PBSA,PBAT,PLA
Enterococcus_faecalis	GCF_000393015	5e-08	30			PCL,PBAT
Enterococcus_faecalis	GCF_000393015	3.2e-07	27.4			PCL,PBSA,PHA,PLA
Enterococcus_faecalis	GCF_000393015	9.4e-32	107.6	6.4e-63	193	PBSA,PLA
Enterococcus_faecalis	GCF_000393015	6.5e-26	88.5			PBSA,PHA,PLA
Enterococcus_faecalis	GCF_000393015	2.3e-17	60.4			PBSA,PLA
Enterococcus_faecalis	GCF_000393015	6.1e-09	32.7			PLA
Enterococcus_faecalis	GCF_000393015	1e-08	32			PBSA,PLA
Enterococcus_faecalis	GCF_000393015	2.3e-08	30.8			PBSA,PLA
Enterococcus_faecalis	GCF_000393015	1.7e-08	31.7			PBAT,PBSA
Enterococcus_faecalis	GCF_000393015	1.6e-06	25.3			PBAT
Helicobacter pylori	GCF_025998455	2e-06	23.8			PLA
Klebsiella pneumoniae	GCA_000240185	6.1e-06	24.2			PCL,PLA,PBSA
Klebsiella pneumoniae	GCA_000240185	9.6e-28	95.6	1.86e-54	181	PET,PBAT,PLA
Klebsiella pneumoniae	GCA_000240185	9.1e-08	30			PHA,PBAT,PLA,PBSA
Klebsiella pneumoniae	GCA_000240185	5.3e-07	27.5			PLA
Klebsiella pneumoniae	GCA_000240185	9.9e-28	95.4			PHA,PLA,PBSA
Klebsiella pneumoniae	GCA_000240185	3.8e-27	93.5			PLA,PBSA
Klebsiella pneumoniae	GCA_000240185	6e-23	79.7	5.5e-08	41.6	PBAT,PLA,PBSA,PCL
Klebsiella pneumoniae	GCA_000240185	3.2e-22	77.3			PLA,PBSA
Klebsiella pneumoniae	GCA_000240185	8.6e-18	62.8			PLA,PBSA
Klebsiella pneumoniae	GCA_000240185	1.4e-17	62.1			PLA,PBSA
Klebsiella pneumoniae	GCA_000240185	5.8e-16	56.8			PLA,PBSA
Klebsiella pneumoniae	GCA_000240185	1.5e-12	45.6			PLA,PBSA
Klebsiella pneumoniae	GCA_000240185	8.3e-10	36.6			PLA
Klebsiella pneumoniae	GCA_000240185	4.3e-09	34.2			PLA
Klebsiella pneumoniae	GCA_000240185	2.5e-08	31.7			PLA,PBSA
Klebsiella pneumoniae	GCA_000240185	5.1e-08	30.7			PLA
Klebsiella pneumoniae	GCA_000240185	7.9e-06	23.4			PHA
Klebsiella pneumoniae	GCA_000240185	6.7e-11	40.6			PBSA
Klebsiella pneumoniae	GCA_000240185	3.2e-06	25.3			PBSA
Klebsiella pneumoniae	GCA_000240185	1.1e-07	30.1			PBAT
Klebsiella pneumoniae	GCA_000240185			9.26e-31	112	PCL
Klebsiella pneumoniae	GCA_000240185			6.88e-16	68.6	PLA
Klebsiella pneumoniae	GCA_000240185			0.00524	25	PBSA
Lactobacillus.acidophilus	GCA_034298135	5.1e-07	25.8			PLA,PHB,PCL,PHA,PBAT,PBSA
Lactobacillus.acidophilus	GCA_034298136	5.6e-09	32.7			PCL,PBAT
Lactobacillus.acidophilus	GCA_034298137	3.9e-08	29.9			PLA,PCL,PBAT,PBSA
Lactobacillus.acidophilus	GCA_034298138	1.3e-24	83.7			PLA,PBSA
Lactobacillus.acidophilus	GCA_034298139	1.4e-20	70.4			PLA
Lactobacillus.acidophilus	GCA_034298140	1.1e-12	44.5			PLA
Lactobacillus.acidophilus	GCA_034298141	4.9e-12	42.4			PLA
Lactobacillus.acidophilus	GCA_034298142	6.3e-12	42			PLA,PHA
Lactobacillus.acidophilus	GCA_034298143	1.9e-07	27.4			PLA,PBAT
Lactobacillus.acidophilus	GCA_034298144	9.1e-07	25.1			PLA,PBSA
Lactobacillus.acidophilus	GCA_034298145	1e-06	24.9			PLA,PBAT,PBSA
Lactobacillus.acidophilus	GCA_034298146	4.6e-11	39.6			PBSA
Lactobacillus.acidophilus	GCA_034298147	1.6e-07	28			PBSA
Lactobacillus.acidophilus	GCA_034298148	3.5e-07	26.9			PBSA
Lactobacillus.acidophilus	GCA_034298149	4.2e-06	23.4			PBSA
Lactobacillus.acidophilus	GCA_034298150	1.5e-10	38			PBAT
Lactococcus_lactis	GCF_003176835	6.5e-10	36.2			PBSA,PCL,PLA
Lactococcus_lactis	GCF_003176835	2.5e-08	31			PBSA,PCL
Lactococcus_lactis	GCF_003176835	1.1e-07	28.9			PBAT,PBSA,PCL,PLA
Lactococcus_lactis	GCF_003176835	2.6e-06	24.1			PHA,PBSA,PLA
Lactococcus_lactis	GCF_003176835	8.1e-23	78.2			PBSA,PLA
Lactococcus_lactis	GCF_003176835	2.3e-20	70.2			PBSA,PLA
Lactococcus_lactis	GCF_003176835	2.6e-15	53.6			PBSA,PLA
Lactococcus_lactis	GCF_003176835	2.3e-10	37.3			PHA
Lactococcus_lactis	GCF_003176835			1.68e-07	42	PLA
Leuconostoc_mesenteroides	GCF_000014445	2e-06	24.4			PLA,PBSA,PCL
Leuconostoc_mesenteroides	GCF_000014445	8.4e-06	22.4			PLA,PBSA,PCL
Leuconostoc_mesenteroides	GCF_000014445	1.9e-18	63.5			PLA
Leuconostoc_mesenteroides	GCF_000014445	9.9e-09	31.6			PLA,PHA
Leuconostoc_mesenteroides	GCF_000014445	3e-08	30.1			PLA,PHA
Leuconostoc_mesenteroides	GCF_000014445	1.6e-08	31.4			PBSA
Leuconostoc_mesenteroides	GCF_000014445	4.4e-06	23.5			PBAT
Listeria.monocytogenes	GCF_000196035	1.8e-06	24.6			PHA,PHB
Listeria.monocytogenes	GCF_000196035	1.2e-12	45.3			PBSA,PCL
Listeria.monocytogenes	GCF_000196035	6.6e-11	39.6			PCL,PBAT
Listeria.monocytogenes	GCF_000196035	1.2e-10	38.8			PHA,PBSA,PCL,PLA,PBAT
Listeria.monocytogenes	GCF_000196035	6.2e-08	29.9			PLA,PBSA,PCL,PBAT
Listeria.monocytogenes	GCF_000196035	2.2e-06	24.8			PBSA,PCL
Listeria.monocytogenes	GCF_000196035	6e-06	23.3			PCL
Listeria.monocytogenes	GCF_000196035	7.1e-06	23.1			PLA,PBSA,PCL
Listeria.monocytogenes	GCF_000196035	4.3e-06	23.6			PLA,PBSA,PBAT
Listeria.monocytogenes	GCF_000196035	3.5e-27	92.7			PLA,PHA,PBSA
Listeria.monocytogenes	GCF_000196035	6.3e-23	78.8	3.8e-62	191	PLA
Listeria.monocytogenes	GCF_000196035	1e-21	74.8			PLA,PHA,PBSA
Listeria.monocytogenes	GCF_000196035	1.2e-18	64.7			PLA,PBSA
Listeria.monocytogenes	GCF_000196035	2.6e-11	40.6			PLA
Listeria.monocytogenes	GCF_000196035	1.1e-10	38.6			PLA,PBSA,PBAT
Listeria.monocytogenes	GCF_000196035	9.4e-06	22.4			PLA,PBSA
Listeria.monocytogenes	GCF_000196035	7e-08	29.8			PBSA
Listeria.monocytogenes	GCF_000196035	8.3e-08	29.6			PBSA,PBAT
Listeria.monocytogenes	GCF_000196035	1.9e-06	25.2			PBAT
Listeria.monocytogenes	GCF_000196035			1.67e-43	144	PLA
Micrococcus_luteus	GCF_900475555	7.8e-06	22.2			PHB,PHA
Micrococcus_luteus	GCF_900475555	5.3e-12	42.9			PBSA,PCL,PBAT,PLA
Micrococcus_luteus	GCF_900475555	2.5e-09	34.1			PBSA,PCL,PBAT
Micrococcus_luteus	GCF_900475555	2.4e-08	30.9	1.67e-06	39.3	PBSA,PCL,PET,PLA
Micrococcus_luteus	GCF_900475555	9.2e-07	25.4			PBSA,PET
Micrococcus_luteus	GCF_900475555	9.9e-26	87.6			PBSA,PLA,PHA
Micrococcus_luteus	GCF_900475555	2.2e-21	73.4	0.00226	28.5	PBSA,PLA
Micrococcus_luteus	GCF_900475555	3.1e-16	56.5			PBSA,PLA
Micrococcus_luteus	GCF_900475555	7.5e-16	55.2			PBSA,PLA
Micrococcus_luteus	GCF_900475555	3.2e-15	53.1			PBSA,PLA
Micrococcus_luteus	GCF_900475555	6.2e-15	52.2			PBSA,PLA
Micrococcus_luteus	GCF_900475555	1.2e-13	48			PLA
Micrococcus_luteus	GCF_900475555	2.6e-10	37			PBSA,PLA
Micrococcus_luteus	GCF_900475555	1.7e-07	27.8			PLA
Micrococcus_luteus	GCF_900475555	1.5e-06	24.7			PLA
Micrococcus_luteus	GCF_900475555	3.9e-06	23.3			PBSA,PLA
Micrococcus_luteus	GCF_900475555			0.0703	24.3	PLA
Micrococcus_luteus	GCF_900475555			0.00704	28.5	PLA
Micrococcus_luteus	GCF_900475555			2.33e-41	142	PLA
Micrococcus_luteus	GCF_900475555			6.98e-08	39.7	PBSA
Pedicoccus_acidilactici	GCF_013127755	2.6e-07	27.2			PCL,PBSA
Pedicoccus_acidilactici	GCF_013127755	5.6e-07	26.1			PCL,PET,PBSA,PBAT
Pedicoccus_acidilactici	GCF_013127755	1.2e-19	67.4			PLA
Pedicoccus_acidilactici	GCF_013127755	1.8e-10	37.3			PLA,PHA
Pedicoccus_acidilactici	GCF_013127755	6.4e-10	35.5			PLA,PHA
Pedicoccus_acidilactici	GCF_013127755	1.3e-09	34.5			PLA,PBSA
Pedicoccus_acidilactici	GCF_013127755	1.1e-06	25.4			PBSA
Pedicoccus_acidilactici	GCF_013127755	3.6e-06	23.6			PBSA
Pedicoccus_acidilactici	GCF_013127755	6.7e-07	26.1			PBAT
Pedicoccus_acidilactici	GCF_013127755			3.25e-07	41.2	PLA
Pedicoccus_acidilactici	GCF_013127755			4.29e-07	40.8	PLA
Rickettsia prowazekii	GCA_000277165	1.1e-15	53.2			PLA,PBSA
Rickettsia prowazekii	GCA_000277165	1.1e-13	46.8			PLA,PBSA
Rickettsia prowazekii	GCA_000277165	3.4e-07	25.4			PLA
Rickettsia prowazekii	GCA_000277165	3.6e-07	25.3			PLA
Salmonella.enterica	GCF_000006945	2.3e-06	24.9			PBAT,PHA,PHB
Salmonella.enterica	GCF_000006945	3.4e-21	73.8	2.56e-52	176	PLA,PET
Salmonella.enterica	GCF_000006945	2.5e-32	110.3			PLA,PBSA
Salmonella.enterica	GCF_000006945	4.3e-23	80			PLA,PBSA
Salmonella.enterica	GCF_000006945	2.3e-21	74.3	1.32e-06	37.4	PLA,PCL,PBSA,PBAT
Salmonella.enterica	GCF_000006945	1.1e-15	55.6			PLA,PBAT,PBSA,PHA
Salmonella.enterica	GCF_000006945	1.2e-15	55.5			PLA
Salmonella.enterica	GCF_000006945	2.7e-11	41.2			PLA,PBSA
Salmonella.enterica	GCF_000006945	4.3e-10	37.3			PLA,PBSA
Salmonella.enterica	GCF_000006945	3.1e-08	31.2			PLA
Salmonella.enterica	GCF_000006945	2.8e-07	28.1			PLA,PBSA
Salmonella.enterica	GCF_000006945	5.7e-11	40.6			PBSA
Salmonella.enterica	GCF_000006945			1.22e-14	64.7	PLA
Salmonella.enterica	GCF_000006945			7.05e-21	82	PLA
Salmonella.enterica	GCF_000006945			0.0997	23.5	PLA
Salmonella.enterica	GCF_000006945			0.00396	25.4	PBSA
Shigella_flexneri	GCF_000006925	2.8e-09	35.1			PLA,PCL,PBAT,PBSA
Shigella_flexneri	GCF_000006925	1e-06	26.7			PLA,PCL,PBSA
Shigella_flexneri	GCF_000006925	1.8e-06	25.9			PLA,PCL,PBSA
Shigella_flexneri	GCF_000006925	5.3e-06	24.3			PLA,PCL,PBAT,PBSA
Shigella_flexneri	GCF_000006925	1.5e-06	25.9			PLA
Shigella_flexneri	GCF_000006925	6.2e-25	86.1	7.17e-08	41.2	PLA,PCL,PBAT,PBSA
Shigella_flexneri	GCF_000006925	1.3e-11	42.4			PLA,PBSA
Shigella_flexneri	GCF_000006925	4.6e-09	34			PLA
Shigella_flexneri	GCF_000006925	1.9e-08	32			PLA
Shigella_flexneri	GCF_000006925	1.7e-07	28.9			PLA
Shigella_flexneri	GCF_000006925	2.3e-11	42			PBSA
Shigella_flexneri	GCF_000006925			2.89e-14	63.5	PLA
Shigella_flexneri	GCF_000006925			5.92e-21	81.3	PLA
Shigella_flexneri	GCF_000006925			0.00527	25	PBSA
Staphylococcus.auerus	GCF_000013425	1.3e-07	28.6			PBSA,PBAT,PLA,PCL
Staphylococcus.auerus	GCF_000013425	2.3e-15	53.9	9.11e-34	123	PET,PLA
Staphylococcus.auerus	GCF_000013425	2.3e-07	27.6			PBAT,PET
Staphylococcus.auerus	GCF_000013425	2.7e-26	89.7			PBSA,PLA
Staphylococcus.auerus	GCF_000013425	1.2e-23	81			PBSA,PBAT,PLA
Staphylococcus.auerus	GCF_000013425	3.4e-23	79.5			PLA
Staphylococcus.auerus	GCF_000013425	1.2e-16	58.1			PLA
Staphylococcus.auerus	GCF_000013425	5e-16	56			PBSA,PLA
Staphylococcus.auerus	GCF_000013425	1.1e-14	51.6			PLA
Staphylococcus.auerus	GCF_000013425	1.5e-06	24.9			PBSA,PLA
Staphylococcus.auerus	GCF_000013425	8.7e-18	62.1	1.8e-82	258	PLA,PBAT,PBSA
Staphylococcus.auerus	GCF_000013425	3.2e-14	50.4	4.58e-70	226	PLA,PBAT,PBSA
Staphylococcus.auerus	GCF_000013425	1.6e-06	25.2			PBSA
Staphylococcus.auerus	GCF_000013425	4.2e-06	23.9			PBAT,PBSA
Staphylococcus.auerus	GCF_000013425			0.00132	28.9	PCL
Staphylococcus.auerus	GCF_000013425			1.49e-16	69.7	PLA
Streptococcus pneumoniae	GCF_001457635	6.7e-09	32.2			PHA
Streptococcus pneumoniae	GCF_001457635	4.3e-06	23.5			PBAT
Streptococcus thermophilus	GCF_903886475	2.3e-18	63.2			PLA
Streptococcus thermophilus	GCF_903886475	7.9e-09	31.8			PHA
Streptococcus thermophilus	GCF_903886475	2.7e-08	30.5			PBSA
Streptococcus_salivarius	GCF_000253315	9.8e-18	61.2			PBSA,PHB,PHA,PCL
Streptococcus_salivarius	GCF_000253315	3.2e-06	23.2			PHB,PHA
Streptococcus_salivarius	GCF_000253315	7.1e-21	71.5			PBSA,PHA,PLA
Streptococcus_salivarius	GCF_000253315	5.7e-20	68.5			PLA
Streptococcus_salivarius	GCF_000253315	3.5e-15	52.8			PBSA,PLA
Streptococcus_salivarius	GCF_000253315	1.8e-08	30.8			PLA
Streptococcus_salivarius	GCF_000253315	1.3e-07	28.4			PBSA
Yersinia pestis	GCA_000222975	1.9e-11	41.5			PHB,PHA
Yersinia pestis	GCA_000222975	3.4e-07	27.5			PHB
Yersinia pestis	GCA_000222975	2.2e-09	35.2			PBAT,PET,PCL
Yersinia pestis	GCA_000222975	3e-06	24.8			PBSA,PBAT,PCL,PLA
Yersinia pestis	GCA_000222975	6.2e-06	23.8			PBSA,PCL
Yersinia pestis	GCA_000222975	1.6e-26	91.1			PBSA,PLA
Yersinia pestis	GCA_000222975	1.2e-18	65.2			PBSA,PLA
Yersinia pestis	GCA_000222975	3.8e-18	63.6			PBSA,PLA
Yersinia pestis	GCA_000222975	9.5e-16	55.7			PLA
Yersinia pestis	GCA_000222975	9.6e-08	29.4			PLA
Yersinia pestis	GCA_000222975	6.5e-07	26.7			PLA
Yersinia pestis	GCA_000222975	2.5e-12	44.9			PBSA
Yersinia pestis	GCA_000222975	4.6e-08	31			PBAT
Yersinia pestis	GCA_000222975	5.1e-08	30.8			PBAT
Yersinia pestis	GCA_000222975	5.2e-06	24.3			PBAT
Yersinia pestis	GCA_000222975			6.05e-09	47	PLA
Zymomonas mobilis	GCF_000498655	1.2e-08	31.2			PHB,PHA
Zymomonas mobilis	GCF_000498656	2.1e-07	27.5			PCL,PBSA
Zymomonas mobilis	GCF_000498657	8.7e-25	84.2			PLA,PBSA
Zymomonas mobilis	GCF_000498658	1.2e-24	83.7			PBSA,PLA,PHA
Zymomonas mobilis	GCF_000498659	3.5e-12	42.8			PLA,PBSA
Zymomonas mobilis	GCF_000498660	2.3e-11	40.2			PLA,PBSA
Zymomonas mobilis	GCF_000498661	1e-10	38			PLA,PBSA
Zymomonas mobilis	GCF_000498662	6.6e-07	25.4			PHA
Zymomonas mobilis	GCF_000498663	3.9e-06	23.3			PBAT,PHA
Zymomonas mobilis	GCF_000498664			3.14e-43	146	PLA

### Sheet: positive_set
Numeric_ID	Original_Header	PHB	PCL	PET	PLA	PHA	PBSA	PBAT
1	Streptomyces hygroscopicus|ascomyceticus|PHB depolymerase |PHB	1	0	0	0	0	0	0
2	Bacillus megaterium |N-18-25-9|PHB depolymerase |PHB	1	0	0	0	0	0	0
3	Pseudomonas lemoignei ||PHB depolymerase |PHB	0	0	0	0	0	0	0
4	Alcaligenes faecalis||PHB depolymerase |PHB	0	0	0	0	0	0	0
5	Ralstonia pickettii|T1|PHB depolymerase |PHB	1	0	0	0	0	0	0
6	Pseudomonas stutzeri|YM1006|PHB depolymerase |PHB	1	0	0	0	0	0	0
7	Acidovorax sp.|TP4|PHB depolymerase |PHB	1	0	0	0	0	0	0
8	Comamonas acidovorans|YM1609|PHB depolymerase |PHB	1	0	0	0	0	0	0
9	Streptomyces exfoliatus|K10|PHB depolymerase |PHB	1	0	0	0	0	0	0
10	Bdellovibrio bacteriovorus |HD100|PHB depolymerase |PHB	1	0	0	0	0	0	0
11	Amycolatopsis mediteranei ||Cutinase*|PCL	0	0	0	0	0	0	0
12	Ideonella sakaiensis|201-F6|PET hydrolase|PET	0	0	1	0	0	0	0
13	Ideonella sakaiensis|201-F6|Mono(2-hydroxyethyl) terephthalate hydrolase|MHET	0	0	0	0	0	0	0
14	Saccharomonospora viridis |AHK190|Cutinase|PET	0	0	1	0	0	0	0
15	Thermobifida fusca|DSM43793|Cutinase|PET	0	0	1	0	0	0	0
16	Unknown Unknown|LC-Cutinase|PET	0	0	1	0	0	0	0
17	Unknown Unknown|HR29|Cutinase|PET	0	0	1	0	0	0	0
18	Thermobifida halotolerans|DSM44931|Member of the serine hydrolases|PET	0	0	1	0	0	0	0
19	Pseudomonas aestusnigri|VGXO14|PET hydrolase|PET	0	0	1	0	0	0	0
20	Amycolatopsis sp. |K104-1|poly(L-lactic acid) depolymerase|PLA	0	0	0	1	0	0	0
21	Amycolatopsis sp. |K104-1|poly(L-lactic acid) depolymerase|PLA	0	0	0	1	0	0	0
22	Amycolatopsis sp. |K104-1|poly(L-lactic acid) depolymerase|PLA	0	0	0	1	0	0	0
25	Delftia acidovorans||PHB depolymerase|PHB	0	0	0	0	0	0	0
26	Pseudomonas fluorescens|PHB depolymerase (PhaZ)|PHB	1	0	0	0	0	0	0
27	Schlegelella sp. KB1a|PHB depolymerase|PHB	1	0	0	0	0	0	0
28	Caldimonas manganoxidans|PHB depolymerase|PHB	1	0	0	0	0	0	0
29	Marinobacter sp. NK-1|PHB depolymerase|PHB	1	0	0	0	0	0	0
30	Diaphorobacter sp. PCA039|PHB depolymerase|PHB	1	0	0	0	0	0	0
31	Comamonas testosteroni|PHB depolymerase|PHB	1	0	0	0	0	0	0
32	Cupriavidus sp. USMAHM13|PHB depolymerase|PHB	1	0	0	0	0	0	0
33	Arthrobacter crystallopoietes|PHB depolymerase|PHB	1	0	0	0	0	0	0
34	Azotobacter vinelandii|PHB depolymerase|PHB	1	0	0	0	0	0	0
35	Burkholderia cepacia|PHB depolymerase|PHB	1	0	0	0	0	0	0
36	Aspergillus fumigatus |Af293|PHB depolymerase|PHB	1	0	0	0	0	0	0
37	Comamonas sp.|PHB depolymerase|PHB	1	0	0	0	0	0	0
39	Paenibacillus amylolyticus|TB-13|poly(L-lactic acid) depolymerase|PLA	0	0	0	1	0	0	0
40	Uncultured bacterium |poly(L-lactic acid) depolymerase|PLA	0	0	0	1	0	0	0
41	Uncultured bacterium |poly(L-lactic acid) depolymerase|PLA	0	0	0	1	0	0	0
42	Uncultured bacterium |poly(L-lactic acid) depolymerase|PLA	0	0	0	1	0	0	0
43	Uncultured bacterium |poly(L-lactic acid) depolymerase|PLA	0	0	0	1	0	0	0
44	Uncultured bacterium |poly(L-lactic acid) depolymerase|PLA	0	0	0	1	0	0	0
47	Pseudomonas aeruginosa |poly(Œµ-caprolactone) depolymerase|PCL	0	1	0	0	0	0	0
49	Cryptococcus sp. |S-2|poly(Œµ-caprolactone) depolymerase|PCL	0	1	0	0	0	0	0
50	Pseudozyma antarctica|poly(Œµ-caprolactone) depolymerase|PCL	0	1	0	0	0	0	0
51	Roseateles depolymerans|TB-87 |poly(Œµ-caprolactone) depolymerase|PLA	0	0	0	1	0	0	0
53	Pseudomonas alcaligenes|M4-7|PHA depolymerase|PHA	0	0	0	0	1	0	0
54	Pseudomonas fluorescens|GK13 |PHO depolymerase|PHO	0	0	0	0	0	0	0
55	Pseudomonas lemoignei|PHB depolymerase |PHB	1	0	0	0	0	0	0
56	Pseudomonas lemoignei|PHB depolymerase |PHB	1	0	0	0	0	0	0
57	Pseudomonas lemoignei|PHB depolymerase |PHB	1	0	0	0	0	0	0
58	Pseudomonas lemoignei|PHB depolymerase |PHB	1	0	0	0	0	0	0
59	Paracoccus denitrificans|PHA depolymerase|PHA	0	0	0	0	1	0	0
60	Pseudomonas oleovorans|PHA depolymerase|PHA	0	0	0	0	1	0	0
61	Undibacterium sp. KW1 |PHA depolymerase|PHA	0	0	0	0	1	0	0
62	Undibacterium sp. YM2|PHA depolymerase|PHA	0	0	0	0	1	0	0
63	Alcaligenes faecalis|AE122|PHB depolymerase |PHB	1	0	0	0	0	0	0
64	Pseudomonas stutzeri |PHA depolymerase|PHA	0	0	0	0	1	0	0
65	Pseudomonas oleovorans |PHA depolymerase|PHA	0	0	0	0	1	0	0
66	Streptomyces roseolus |SL3|PHA depolymerase|PHA	0	0	0	0	1	0	0
67	Streptomyces venezuelae|PHA depolymerase|PHA	0	0	0	0	1	0	0
68	Leptothrix sp.|TB-71|PBSA depolymerase|PBSA	0	0	0	0	0	1	0
69	Acidovorax delafieldii |BS-3|PBSA depolymerase|PBSA	0	0	0	0	0	1	0
70	Burkholderia cepacia|PBSA-2|PBSA depolymerase|PBSA	0	0	0	0	0	1	0
71	Pseudomonas aeruginosa |PBSA-2|PBSA depolymerase|PBSA	0	0	0	0	0	1	0
72	Pseudozyma antarctica |JCM 10317|PBSA depolymerase|PBSA	0	0	0	0	0	1	0
73	Aspergillus oryzae|PBSA depolymerase|PBSA	0	0	0	0	0	1	0
74	Roseateles depolymerans|PBSA depolymerase|PBSA	0	0	0	0	0	1	0
75	Uncultured bacterium |PBAT depolymerase|PBAT	0	0	0	0	0	0	1
76	Uncultured bacterium |PBAT depolymerase|PBAT	0	0	0	0	0	0	1
77	Bacillus pumilus|PBAT depolymerase|PBAT	0	0	0	0	0	0	1
78	Pseudomonas oleovorans |PBAT depolymerase|PBAT	0	0	0	0	0	0	1
79	Thermobifida alba|PBAT depolymerase|PBAT	0	0	0	0	0	0	1
80	Thermobifida fusca|PBAT depolymerase|PBAT	0	0	0	0	0	0	1
81	Thermobifida fusca|PET hydrolase|PET	0	0	1	0	0	0	0
82	Thermobifida alba|strain A|PET hydrolase|PET	0	0	1	0	0	0	0
83	Thermobifida alba|strain B|PET hydrolase|PET	0	0	1	0	0	0	0
84	Thermobifida cellulosilytica|PET hydrolase|PET	0	0	1	0	0	0	0
86	Unknown prokaryotic organism |PET hydrolase|PET	0	0	1	0	0	0	0
87	Thermomonospora curvata |DSM43183|Lipase|PET	0	0	1	0	0	0	0
88	Thermobifida halotolerans|PET hydrolase|PET	0	0	1	0	0	0	0
89	Oleispira antarctica| RB_8|PET hydrolase|PET	0	0	1	0	0	0	0
90	Bacillus subtilis| p-nitrobenzylesterase|PET	0	0	1	0	0	0	0
91	Fusarium vanettenii|poly(Œµ-caprolactone) depolymerase|PCL	0	1	0	0	0	0	0
92	Thermobifida cellulosilytica|Cutinase|PET	0	0	1	0	0	0	0
93	Fusarium oxysporum|Cutinase|PET	0	0	1	0	0	0	0
94	Saccharomonospora viridis|Cutinase|PET	0	0	1	0	0	0	0
95	Vibrio gazogenes|PET hydrolase|PET	0	0	1	0	0	0	0
96	Uncultured bacterium|PET hydrolase|PET	0	0	1	0	0	0	0
97	Polyangium brachysporum|PET hydrolase|PET	0	0	1	0	0	0	0
98	Thermobifida fusca|Cutinase|PET	0	0	1	0	0	0	0
99	Thermobifida alba|Cutinase|PET	0	0	1	0	0	0	0
101	Pseudomonas oleovorans|Cutinase|PET	0	0	1	0	0	0	0
102	Halopseudomonas pelagia|Lipase|PET	0	0	1	0	0	0	0
103	Pseudomonas mendocina|Cutinase|PET	0	0	1	0	0	0	0
107	Thermobifida fusca|PET hydrolase|PET	0	0	1	0	0	0	0
108	Thermobifida cellulosilytica|Cutinase|PET	0	0	1	0	0	0	0
109	Thermomonospora curvata|PET hydrolase|PET	0	0	1	0	0	0	0
110	Uncultured bacterium|PET hydrolase|PET	0	0	1	0	0	0	0
111	Uncultured bacterium|PET hydrolase|PET	0	0	1	0	0	0	0
112	Uncultured bacterium|PET hydrolase|PET	0	0	1	0	0	0	0
113	Uncultured bacterium|PET hydrolase|PET	0	0	1	0	0	0	0
114	Uncultured bacterium|PET hydrolase|PET	0	0	1	0	0	0	0
115	Uncultured bacterium|PET hydrolase|PET	0	0	1	0	0	0	0
116	Uncultured bacterium|PET hydrolase|PET	0	0	1	0	0	0	0
117	Aequorivita sp.|Esterase|PET	0	0	1	0	0	0	0
118	Uncultured bacterium|Unkown PET hydrolase|PET	0	0	1	0	0	0	0
119	Kaistella jeonii|Esterase|PET	0	0	1	0	0	0	0
120	Moraxella sp.|PET hydrolase|PET	0	0	1	0	0	0	0
121	Pseudomonas sp.|PET hydrolase|PET	0	0	1	0	0	0	0
122	Uncultured bacterium|PET hydrolase|PET	0	0	1	0	0	0	0
123	Rhizobacter gummiphilus|PET hydrolase|PET	0	0	1	0	0	0	0
124	Marinobacter sp.|PET hydrolase|PET	0	0	1	0	0	0	0
125	Marinobacter sp.|PET hydrolase|PET	0	0	1	0	0	0	0
126	Uncultured bacterium|Unkown PET hydrolase|PET	0	0	1	0	0	0	0
127	Uncultured bacterium|Unkown PET hydrolase|PET	0	0	1	0	0	0	0
128	Uncultured bacterium|Unkown PET hydrolase|PET	0	0	1	0	0	0	0
129	Uncultured bacterium|Unkown PET hydrolase|PET	0	0	1	0	0	0	0
130	Uncultured bacterium|Unkown PET hydrolase|PET	0	0	1	0	0	0	0
131	Uncultured bacterium|Unkown PET hydrolase|PET	0	0	1	0	0	0	0
132	Uncultured bacterium|Unkown PET hydrolase|PET	0	0	1	0	0	0	0
133	Uncultured bacterium|Unkown PET hydrolase|PET	0	0	1	0	0	0	0
134	Ketobacter sp.|Unkown PET hydrolase|PET	0	0	1	0	0	0	0
135	Uncultured bacterium|Unkown PET hydrolase|PET	0	0	1	0	0	0	0
136	Micromonosporaceae bacterium|Unkown PET hydrolase|PET	0	0	1	0	0	0	0
137	Ketobacter sp.|Unkown PET hydrolase|PET	0	0	1	0	0	0	0
138	Ketobacter alkanivorans|Unkown PET hydrolase|PET	0	0	1	0	0	0	0
139	Nocardioidaceae bacterium|Unkown PET hydrolase|PET	0	0	1	0	0	0	0
140	Caldimonas taiwanensis|Unkown PET hydrolase|PET	0	0	1	0	0	0	0
141	Marinactinospora thermotolerans|Unkown PET hydrolase|PET	0	0	1	0	0	0	0
142	Saccharopolyspora flava|Unkown PET hydrolase|PET	0	0	1	0	0	0	0
143	Azospirillum brasilense|PHB depolymerase|PHB	1	0	0	0	0	0	0
144	Thermobifida fusca|Unkown PET hydrolase|PET	0	0	1	0	0	0	0
145	Thermobifida fusca|Unkown PET hydrolase|PET	0	0	1	0	0	0	0
146	Thermobifida alba|Unkown PET hydrolase|PET	0	0	1	0	0	0	0
147	Thermobifida cellulosilytica|Unkown PET hydrolase|PET	0	0	1	0	0	0	0
148	Thermobifida halotolerans|Unkown PET hydrolase|PET	0	0	1	0	0	0	0
149	Thermobifida cellulosilytica|Unkown PET hydrolase|PET	0	0	1	0	0	0	0
150	Ralstonia pickettii|PHB depolymerase|PHB	1	0	0	0	0	0	0
151	Schlegelella sp.|PHB depolymerase|PHB	1	0	0	0	0	0	0
152	Schlegelella sp.|PHB depolymerase|PHB	1	0	0	0	0	0	0
154	Priestia megaterium|PHB depolymerase|PHB	1	0	0	0	0	0	0
155	Uncultured bacterium|PHB depolymerase|PHB	1	0	0	0	0	0	0
156	Uncultured bacterium|PHB depolymerase|PHB	1	0	0	0	0	0	0
157	Rhodospirillum rubrum|PHB depolymerase|PHB	1	0	0	0	0	0	0
158	Paracoccus denitrificans|3HB oligomer hydrolase|PHB	1	0	0	0	0	0	0
159	Bacillus thuringiensis|PHB depolymerase|PHB	1	0	0	0	0	0	0
160	Saccharomonospora viridis|Cutinase|PHB	1	0	0	0	0	0	0
161	Saccharomonospora viridis|Cutinase|PHB	1	0	0	0	0	0	0
162	Azotobacter vinelandii|PHB depolymerase|PHB	1	0	0	0	0	0	0
163	Paucimonas lemoignei|PHB depolymerase|PHB	1	0	0	0	0	0	0
164	Delftia acidovorans|PHB depolymerase|PHB	1	0	0	0	0	0	0
165	Moraxella sp.|PHB depolymerase|PHB	1	0	0	0	0	0	0
166	Cupriavidus necator|PHB depolymerase|PHB	1	0	0	0	0	0	0
167	Cupriavidus necator|PHB depolymerase|PHB	1	0	0	0	0	0	0
168	Cupriavidus necator|PHB depolymerase|PHB	1	0	0	0	0	0	0
169	Cupriavidus necator|PHB depolymerase|PHB	1	0	0	0	0	0	0
170	Cupriavidus necator|PHB depolymerase|PHB	1	0	0	0	0	0	0
171	Cupriavidus necator|PHB depolymerase|PHB	1	0	0	0	0	0	0
172	Cupriavidus necator|PHB depolymerase|PHB	1	0	0	0	0	0	0
173	Cupriavidus necator|PHB depolymerase|PHB	1	0	0	0	0	0	0
174	Oleispira antarctica|PCL depolymerase|PCL	0	1	0	0	0	0	0
175	Cupriavidus necator|PHB depolymerase|PHB	1	0	0	0	0	0	0
178	Pseudomonas alcaligenes|MCL PHA depolymerase|PCL	0	1	0	0	0	0	0
179	Uncultured bacterium|PCL depolymerase|PCL	0	1	0	0	0	0	0
180	Uncultured bacterium|PCL depolymerase|PCL	0	1	0	0	0	0	0
181	Uncultured bacterium|PCL depolymerase|PCL	0	1	0	0	0	0	0
182	Thermobifida alba|Esterase|PCL	0	1	0	0	0	0	0
183	Thermobifida alba|Esterase|PCL	0	1	0	0	0	0	0
184	Streptomyces thermoviolaceus|Chitnase|PCL	0	1	0	0	0	0	0
185	Saccharomonospora viridis|Chitnase|PCL	0	1	0	0	0	0	0
187	Saccharomonospora viridis|Cutinase|PCL	0	1	0	0	0	0	0
188	Vibrio gazogenes|PCL depolymerase|PCL	0	1	0	0	0	0	0
189	Uncultured bacterium|PCL depolymerase|PCL	0	1	0	0	0	0	0
190	Polyangium brachysporum|PCL depolymerase|PCL	0	1	0	0	0	0	0
192	Streptomyces sp.|PCL depolymerase|PCL	0	1	0	0	0	0	0
193	Pseudozyma antarctica|Esterase|PCL	0	1	0	0	0	0	0
195	Pseudomonas oleovorans|Cutinase|PCL	0	1	0	0	0	0	0
196	Thermomonospora curvata|Esterase|PCL	0	1	0	0	0	0	0
197	Uncultured bacterium|PCL depolymerase|PCL	0	1	0	0	0	0	0
198	Aequorivita sp.|PCL depolymerase|PCL	0	1	0	0	0	0	0
199	Kaistella jeonii|PCL depolymerase|PCL	0	1	0	0	0	0	0
200	Aequorivita viscosa|PCL depolymerase|PCL	0	1	0	0	0	0	0
201	Aequorivita vladivostokensis|PCL depolymerase|PCL	0	1	0	0	0	0	0
202	Alcanivorax borkumensis|Esterase|PCL	0	1	0	0	0	0	0
203	Rhodopseudomonas palustris|Esterase|PCL	0	1	0	0	0	0	0
204	Uncultured bacterium|Cutinase|PCL	0	1	0	0	0	0	0
206	Alcanivorax borkumensis|Esterase|PCL	0	1	0	0	0	0	0
207	Uncultured bacterium|Esterase|PCL	0	1	0	0	0	0	0
208	Moraxella sp.|Polyester hydrolase|PCL	0	1	0	0	0	0	0
209	Rhodococcus fascians|Hydrolase|PCL	0	1	0	0	0	0	0
210	Bacillus pumilus|Hydrolase|PCL	0	1	0	0	0	0	0
211	Pseudomonas chlororaphis|Lipase|PCL	0	1	0	0	0	0	0
212	Uncultured bacterium|PCL depolymerase|PBSA	0	0	0	0	0	1	0
213	Uncultured bacterium|PBSA depolymerase|PBSA	0	0	0	0	0	1	0
214	Uncultured bacterium|PBSA depolymerase|PBSA	0	0	0	0	0	1	0
215	Uncultured bacterium|PBSA depolymerase|PBSA	0	0	0	0	0	1	0
216	Pseudomonas aeruginosa|Lipase|PBSA	0	0	0	0	0	1	0
217	Saccharomonospora viridis|Cutinase|PBSA	0	0	0	0	0	1	0
218	Saccharomonospora viridis|Cutinase|PBSA	0	0	0	0	0	1	0
219	Alcanivorax borkumensis|Hydrolase|PBSA	0	0	0	0	0	1	0
220	Rhodopseudomonas palustris|Hydrolase|PBSA	0	0	0	0	0	1	0
222	Alcanivorax borkumensis|Esterase|PBSA	0	0	0	0	0	1	0
223	Uncultured bacterium|Esterase|PBSA	0	0	0	0	0	1	0
224	Alcanivorax borkumensis|Esterase|PBSA	0	0	0	0	0	1	0
225	Rhodococcus fascians|Esterase|PBSA	0	0	0	0	0	1	0
226	Bacillus pumilus|Esterase|PBSA	0	0	0	0	0	1	0
227	Saccharomonospora viridis|Cutinase|PBAT	0	0	0	0	0	0	1
228	Clostridium botulinum|Esterase|PBAT	0	0	0	0	0	0	1
229	Clostridium botulinum|Esterase|PBAT	0	0	0	0	0	0	1
230	Clostridium hathewayi|Esterase|PBAT	0	0	0	0	0	0	1
231	Pelosinus fermentans|Lipase|PBAT	0	0	0	0	0	0	1
232	Uncultured bacterium|Carboxylesterase|PBAT	0	0	0	0	0	0	1
233	Uncultured bacterium|Carboxylesterase|PBAT	0	0	0	0	0	0	1
234	Uncultured bacterium|Carboxylesterase|PBAT	0	0	0	0	0	0	1
235	Uncultured bacterium|Carboxylesterase|PBAT	0	0	0	0	0	0	1
236	Rhodococcus fascians|Hydrolase|PBAT	0	0	0	0	0	0	1
237	Marinobacter sp.|Hydrolase|PBAT	0	0	0	0	0	0	1
238	Marinobacter sp.|Hydrolase|PBAT	0	0	0	0	0	0	1
239	00001||PHB_depolymerase||Ralstonia_pickettii||PHB_PHA	1	0	0	0	1	0	0
240	00002||PHA_depolymerase||Pseudomonas_fluorescens||PHO_PHA	0	0	0	0	1	0	0
241	00003||PHB_depolymerase-A||Paucimonas_lemoignei||PHB_PHA	1	0	0	0	1	0	0
242	00004||PHB_depolymerase||Paucimonas_lemoignei||PHB_PHA	1	0	0	0	1	0	0
243	00005||PHA_depolymerase_B||Paucimonas_lemoignei||PHB_PHA	1	0	0	0	1	0	0
244	00006||PHB_depolymerase||Paucimonas_lemoignei||PHB_PHA	1	0	0	0	1	0	0
245	00007||PHB_depolymerase||Paucimonas_lemoignei||PHB_PHA	1	0	0	0	1	0	0
246	00008||Cutinase||Fusarium_verticillioides||PCL	0	1	0	0	0	0	0
247	00009||Cutinase||Fusarium_verticillioides||PCL	0	1	0	0	0	0	0
248	00011||PHB_depolymerase||Comamonas_acidovorans||PHB_PHA	1	0	0	0	1	0	0
249	00012||PHB_depolymerase||Alcaligenes_faecalis||PHB_PHA	1	0	0	0	1	0	0
250	00014||PHB_depolymerase||Acidovorax_sp.||PHB_PPL_PHA	1	0	0	0	1	0	0
251	00015||PHB_depolymerase||Comamonas_acidovorans||P3HP_P4HB_PEA_PES_PHB_PHA	1	0	0	0	1	0	0
252	00017||PHB_depolymerase||Comamonas_testosteroni||PHB_PHA	1	0	0	0	1	0	0
253	00018||PHB_depolymerase||Pseudomonas_stutzeri||P3HP_P4HB_PEA_PES_PHB_PHA	1	0	0	0	1	0	0
254	00019||PHB_depolymerase||Ralstonia_pickettii||P3HP_P4HB_PEA_PES_PHB_PHA	1	0	0	0	1	0	0
255	00024||PBS_depolymerase||Acidovorax_delafieldii||PBS	0	0	0	0	0	0	0
256	00025||PHB_depolymerase||Caldimonas_manganoxidans||PHB_PHA	1	0	0	0	1	0	0
257	00026||PHB_depolymerase||Marinobacter_sp.||PHB_PHA	1	0	0	0	1	0	0
258	00027||PLA_depolymerase||Paenibacillus_amylolyticus||PLA	0	0	0	1	0	0	0
259	00028||PHB_depolymerase||Azospirillum_brasilense||PHB_PHA	1	0	0	0	1	0	0
260	00029||PHA_depolymerase||Schlegelella_thermodepolymerans||P(3HB-co-3MP)_PHA	0	0	0	0	1	0	0
261	00030||PHB_depolymerase||Schlegelella_sp.||PHB_PHA	1	0	0	0	1	0	0
262	00031||PHB_depolymerase||Schlegelella_sp.||PHB_PHA	1	0	0	0	1	0	0
263	00036||MCL_PHA_depolymerase||Pseudomonas_alcaligenes||PCL_PHA_PHBV_PHPV	0	1	0	0	1	0	0
264	00037||Cutinase||Cryptococcus_sp.||PBS_PCL_PHB_PLA_PHA	1	1	0	1	1	0	0
265	00039||PHB_depolymerase||Bacillus_megaterium||PHB_PHA	1	0	0	0	1	0	0
266	00047||PLA_depolymerase||Uncultured_bacterium||PLA_PBS_PBSA_PCL_PES_PHB_PHA	1	1	0	1	1	1	0
267	00048||PLA_depolymerase||Uncultured_bacterium||PBS_PBSA_PCL_PES_PLA_PHA	0	1	0	1	1	1	0
268	00049||PLA_depolymerase||Uncultured_bacterium||PBS_PBSA_PCL_PES_PHB_PLA_PHA	1	1	0	1	1	1	0
269	00050||PLA_depolymerase||Uncultured_bacterium||PLA	0	0	0	1	0	0	0
270	00052||Lipase||Pseudomonas_aeruginosa||PBSA	0	0	0	0	0	1	0
271	00053||PHB_depolymerase||Diaphorobacter_sp.||PHB_PHBV_PHA	1	0	0	0	1	0	0
272	00054||Esterase||Thermobifida_alba||PCL	0	1	0	0	0	0	0
273	00055||Esterase||Thermobifida_alba||PCL	0	1	0	0	0	0	0
274	00056||Lipase||Burkholderia_cepacia||PBSA	0	0	0	0	0	1	0
275	00057||Cutinase||Thermobifida_fusca||PET	0	0	1	0	0	0	0
276	00058||Cutinase||Thermobifida_cellulosilytica||PET	0	0	1	0	0	0	0
277	00059||Cutinase||Thermobifida_cellulosilytica||PET	0	0	1	0	0	0	0
278	00060||PHB_depolymerase||Rhodospirillum_rubrum||PHB_PHA	1	0	0	0	1	0	0
279	00064||MCL_PHA_depolymerase||Bdellovibrio_bacteriovorus||PHA	0	0	0	0	1	0	0
280	00066||PHB_depolymerase||Pseudomonas_mendocina||PHB_PHA	1	0	0	0	1	0	0
281	00067||PHB_depolymerase||Streptomyces_ascomycinicus||PHB_PHA	1	0	0	0	1	0	0
282	00068||Cutinase||Pseudozyma_antarctica||PBS-Blend_PBSA-Blend	0	0	0	0	0	0	0
283	00069||Chitinase||Streptomyces_thermoviolaceus||PCL	0	1	0	0	0	0	0
284	00070||3HB_oligomer_hydrolase||Paracoccus_denitrificans||PHB_PHA	1	0	0	0	1	0	0
285	00071||3HV_dehydrogenase||Paracoccus_denitrificans||P3HV_PHBV_PHA	0	0	0	0	1	0	0
286	00072||PHB_depolymerase||Bacillus_thuringiensis||PHB_PHA	1	0	0	0	1	0	0
287	00073||Cutinase||Thermobifida_fusca||PET	0	0	1	0	0	0	0
288	00074||Cutinase||Saccharomonospora_viridis||PBAT_PBS_PBSA_PCL_PET_PHB_PLA_PHA	1	1	1	1	1	1	1
289	00075||Cutinase||Fusarium_oxysporum||PCL_PET	0	1	1	0	0	0	0
290	00076||Cutinase||Saccharomonospora_viridis||PBAT_PBS_PBSA_PCL_PET_PHB_PLA_PHA	1	1	1	1	1	1	1
291	00077||Esterase||Clostridium_botulinum||PBAT	0	0	0	0	0	0	1
292	00078||Esterase||Clostridium_botulinum||PBAT	0	0	0	0	0	0	1
293	00079||Esterase||Clostridium_hathewayi||PBAT	0	0	0	0	0	0	1
294	00080||Lipase||Pelosinus_fermentans||PBAT	0	0	0	0	0	0	1
295	00083||PETase||Ideonella_sakaiensis||PET_PEF	0	0	1	0	0	0	0
296	00084||MHETase||Ideonella_sakaiensis||PET	0	0	1	0	0	0	0
297	00085||Carboxylesterase||Uncultured_bacterium||PBAT	0	0	0	0	0	0	1
298	00086||Carboxylesterase||Uncultured_bacterium||PBAT	0	0	0	0	0	0	1
299	00087||Polyesterase||Pseudomonas_pseudoalcaligenes||PBAT	0	0	0	0	0	0	1
300	00088||Carboxylesterase||Uncultured_bacterium||PBAT	0	0	0	0	0	0	1
301	00089||Carboxylesterase||Uncultured_bacterium||PBAT	0	0	0	0	0	0	1
302	00090||Carboxylesterase||Uncultured_bacterium||PBAT	0	0	0	0	0	0	1
303	00091||Carboxylesterase||Uncultured_bacterium||PBAT	0	0	0	0	0	0	1
304	00092||Cutinase||Fusarium_solani||PMCL	0	0	0	0	0	0	0
305	00093||PVA_dehydrogenase||Stenotrophomonas_rhizophila||PVA	0	0	0	0	0	0	0
306	00095||PET-hydrolase||Vibrio_gazogenes||PCL_PET	0	1	1	0	0	0	0
307	00096||PETase||Ideonella_sakaiensis||PET_PEF	0	0	1	0	0	0	0
308	00097||PETase||Oleispira_antarctica||PCL_PET	0	1	1	0	0	0	0
309	00098||PETase||Uncultured_bacterium||PCL_PET	0	1	1	0	0	0	0
310	00099||PETase||Polyangium_brachysporum||PCL_PET	0	1	1	0	0	0	0
311	00100||Esterase||Aspergillus_fumigatus||PBS_PCL_PES_PHB_PLA_PHA	1	1	0	1	1	0	0
312	00101||PHB_depolymerase||Azotobacter_vinelandii||PHB_PHA	1	0	0	0	1	0	0
313	00102||Hydrolase||Streptomyces_sp.||PCL	0	1	0	0	0	0	0
314	00103||Esterase||Pseudozyma_antarctica||PBS_PBSA_PCL	0	1	0	0	0	1	0
315	00105||Polyester_hydrolase||Pseudomonas_aestusnigri||PET_PU	0	0	1	0	0	0	0
316	00106||Cutinase||Thermobifida_fusca||PET	0	0	1	0	0	0	0
317	00107||Cutinase||Thermobifida_alba||PET	0	0	1	0	0	0	0
318	00108||Serine_hydrolase||Thermobifida_halotolerans||PET	0	0	1	0	0	0	0
319	00109||Triacylglycerol_lipase||Polyangium_brachysporum||PET	0	0	1	0	0	0	0
320	00110||Triacylglycerol_lipase||Thermomonospora_curvata||PET	0	0	1	0	0	0	0
321	00113||Cutinase||Moniliophthora_roreri||PES_PCL_PET	0	1	1	0	0	0	0
322	00118||Cutinase||Pseudomonas_oleovorans||PCL_PET	0	1	1	0	0	0	0
323	00119||Lipase||Halopseudomonas_pelagia||PET	0	0	1	0	0	0	0
324	00120||Cutinase||Pseudomonas_mendocina||PET	0	0	1	0	0	0	0
325	00121||Cutinase||Humicola_insolens||PET	0	0	1	0	0	0	0
326	00122||Cutinase||Fusarium_solani||PET	0	0	1	0	0	0	0
327	00123||Lipase||Moesziomyces_antarcticus||PET	0	0	1	0	0	0	0
328	00125||PETase||Uncultured_bacterium||PET	0	0	1	0	0	0	0
329	00126||Hydrolase||Thermobifida_fusca||PET	0	0	1	0	0	0	0
330	00127||Hydrolase||Thermobifida_fusca||PET	0	0	1	0	0	0	0
331	00128||Cutinase||Thermobifida_fusca||PET	0	0	1	0	0	0	0
332	00129||Cutinase||Thermobifida_fusca||PET	0	0	1	0	0	0	0
333	00131||Cutinase||Thermobifida_fusca||PET	0	0	1	0	0	0	0
334	00132||Cutinase||Thermobifida_cellulosilytica||PET_PLA	0	0	1	1	0	0	0
335	00133||Cutinase||Thermobifida_cellulosilytica||PET_PLA	0	0	1	1	0	0	0
336	00134||nitrobenzylesterase||Bacillus_subtilis||PET	0	0	1	0	0	0	0
337	00135||Hydrolase||Thermomonospora_curvata||PET_PCL	0	1	1	0	0	0	0
338	00136||Hydrolase||Uncultured_bacterium||PET	0	0	1	0	0	0	0
339	00137||Polyester_hydrolase||Uncultured_bacterium||PET_PCL	0	1	1	0	0	0	0
340	00138||Polyester_hydrolase||Uncultured_bacterium||PET	0	0	1	0	0	0	0
341	00139||Polyester_hydrolase||Uncultured_bacterium||PET	0	0	1	0	0	0	0
342	00140||Polyester_hydrolase||Uncultured_bacterium||PET	0	0	1	0	0	0	0
343	00141||Polyester_hydrolase||Uncultured_bacterium||PET	0	0	1	0	0	0	0
344	00142||Polyester_hydrolase||Uncultured_bacterium||PET	0	0	1	0	0	0	0
345	00143||Polyester_hydrolase||Uncultured_bacterium||PET	0	0	1	0	0	0	0
346	00144||Esterase||Aequorivita_sp.||PET_PU_PCL	0	1	1	0	0	0	0
347	00145||Esterase||Kaistella_jeonii||PET_PU_PCL	0	1	1	0	0	0	0
348	00146||Esterase||Aequorivita_viscosa||PU_PCL	0	1	0	0	0	0	0
349	00147||Esterase||Aequorivita_vladivostokensis||PU_PCL	0	1	0	0	0	0	0
350	00148||Protease||Amycolatopsis_orientalis||PLA	0	0	0	1	0	0	0
351	00149||Protease||Amycolatopsis_orientalis||PLA	0	0	0	1	0	0	0
352	00150||Hydrolase||Alcanivorax_borkumensis||PLA_PHBV_PCL_PBSA_PES_PHA	0	1	0	1	1	1	0
353	00151||Hydrolase||Rhodopseudomonas_palustris||PLA_PCL_PBSA	0	1	0	1	0	1	0
354	00062||Cutinase||Uncultured_bacterium||PCL_PET	0	1	1	0	0	0	0
355	00034||Cutinase||Aspergillus_oryzae||PBS_PBSA	0	0	0	0	0	1	0
356	00051||Cutinase||Aspergillus_oryzae||PCL	0	1	0	0	0	0	0
357	00020||PHB_depolymerase||Talaromyces_funiculosus||PHB_PHA	1	0	0	0	1	0	0
358	00040||Protease||Parengyodontium_album||PLA	0	0	0	1	0	0	0
359	00063||PHB_depolymerase||Paucimonas_lemoignei||PHB_PHA	1	0	0	0	1	0	0
360	00112||PHB_depolymerase||Delftia_acidovorans||PHB_PHA	1	0	0	0	1	0	0
361	00152||Protease||Lederbergia_lenta||PLA	0	0	0	1	0	0	0
362	00153||Protease||Lederbergia_lenta||PLA	0	0	0	1	0	0	0
363	00154||Protease||Bacillus_licheniformis||PLA	0	0	0	1	0	0	0
364	00155||Esterase||Alcanivorax_borkumensis||PLA_PCL_PBSA	0	1	0	1	0	1	0
365	00156||Esterase||Uncultured_bacterium||PLA_PCL_PBSA	0	1	0	1	0	1	0
366	00157||Esterase||Alcanivorax_borkumensis||PLA_PBSA	0	0	0	1	0	1	0
367	00158||Esterase||Uncultured_bacterium||PLA	0	0	0	1	0	0	0
368	00159||Esterase||Uncultured_bacterium||PLA	0	0	0	1	0	0	0
369	00124||Polyester_hydrolase||Moraxella_sp.||PET_PCL_PU_PHB_PBS_PLA_PHA	1	1	1	1	1	0	0
370	00160||PHA_depolymerase||Cupriavidus_necator||PHA_PHB	1	0	0	0	1	0	0
371	00161||PHA_depolymerase||Cupriavidus_necator||PHA_PHB	1	0	0	0	1	0	0
372	00162||PHA_depolymerase||Cupriavidus_necator||PHA_PHB	1	0	0	0	1	0	0
373	00163||PHA_depolymerase||Cupriavidus_necator||PHA_PHB	1	0	0	0	1	0	0
374	00164||PHA_depolymerase||Cupriavidus_necator||PHA_PHB	1	0	0	0	1	0	0
375	00165||PHA_depolymerase||Cupriavidus_necator||PHA_PHB	1	0	0	0	1	0	0
376	00166||PHA_depolymerase||Cupriavidus_necator||PHA_PHB	1	0	0	0	1	0	0
377	00167||PHA_depolymerase||Cupriavidus_necator||PHA_PHB	1	0	0	0	1	0	0
378	00038||PHB_depolymerase||Cupriavidus_necator||PHB_PHA	1	0	0	0	1	0	0
379	00173||Esterase||Pseudomonas_sp.||PET	0	0	1	0	0	0	0
380	00175||Hydrolase||Uncultured_bacterium||PET	0	0	1	0	0	0	0
381	00176||Hydrolase||Rhizobacter_gummiphilus||PET	0	0	1	0	0	0	0
382	00177||PHA_depolymerase||Pseudomonas_putida||PHA	0	0	0	0	1	0	0
383	00178||Hydrolase||Rhodococcus_fascians||PBAT_PBS_PBSA_PCL_PES	0	1	0	0	0	1	1
384	00179||Hydrolase||Bacillus_pumilus||PBAT_PBSA_PES_PCL	0	1	0	0	0	1	1
385	00181||Lipase||Pseudomonas_chlororaphis||PLA_PHA_PES_PCL	0	1	0	1	1	0	0
386	00182||Lipase||Pseudomonas_chlororaphis||PLA_PHA_PES_PCL	0	1	0	1	1	0	0
387	00183||PETase||Marinobacter_sp.||PET_PBSeT_PBAT_Ecovio-FT	0	0	1	0	0	0	1
388	00184||PETase||Marinobacter_sp.||PET_PBSeT_PBAT_Ecovio-FT	0	0	1	0	0	0	1
389	00185||PETase||Uncultured_bacterium||PET	0	0	1	0	0	0	0
390	00186||PETase||Uncultured_bacterium||PET	0	0	1	0	0	0	0
391	00187||PETase||Uncultured_bacterium||PET	0	0	1	0	0	0	0
392	00188||PETase||Uncultured_bacterium||PET	0	0	1	0	0	0	0
393	00189||PETase||Uncultured_bacterium||PET	0	0	1	0	0	0	0
394	00190||PETase||Uncultured_bacterium||PET	0	0	1	0	0	0	0
395	00191||PETase||Uncultured_bacterium||PET	0	0	1	0	0	0	0
396	00192||PETase||Uncultured_bacterium||PET	0	0	1	0	0	0	0
397	00193||PETase||Uncultured_bacterium||PET	0	0	1	0	0	0	0
398	00194||PETase||Ketobacter_sp.||PET	0	0	1	0	0	0	0
399	00195||PETase||Actinomycetota_bacterium||PET	0	0	1	0	0	0	0
400	00196||PETase||Micromonosporaceae_bacterium||PET	0	0	1	0	0	0	0
401	00197||PETase||Ketobacter_sp.||PET	0	0	1	0	0	0	0
402	00198||PETase||Ketobacter_alkanivorans||PET	0	0	1	0	0	0	0
403	00199||PETase||Nocardioidaceae_bacterium||PET	0	0	1	0	0	0	0
404	00200||PETase||Caldimonas_taiwanensis||PET	0	0	1	0	0	0	0
405	00201||PETase||Marinactinospora_thermotolerans||PET	0	0	1	0	0	0	0
406	00202||PETase||Saccharopolyspora_flava||PET	0	0	1	0	0	0	0
407	00203||PETase||Thermobifida_fusca||PET	0	0	1	0	0	0	0
408	00204||PETase||Thermobifida_fusca||PET	0	0	1	0	0	0	0
409	00205||PETase||Thermobifida_alba||PET	0	0	1	0	0	0	0
410	00206||PETase||Thermobifida_cellulosilytica||PET	0	0	1	0	0	0	0
411	00207||PETase||Thermobifida_halotolerans||PET	0	0	1	0	0	0	0
412	00208||PETase||Thermobifida_cellulosilytica||PET	0	0	1	0	0	0	0
413	00209||Oxidoreductase||Bacillus_velezensis||PU_PBAT	0	0	0	0	0	0	1
414	00210||Lipase||Pseudomonas_chlororaphis||PHBV_PHA_PLA_PCL_PES	0	1	0	1	1	0	0
415	00211||Lipase||Pseudomonas_chlororaphis||PHBV_PHA_PLA_PCL_PES	0	1	0	1	1	0	0
416	00212||PHA_depolymerase||Pseudomonas_chlororaphis||PHBV_PHA_PLA_PCL_PES	0	1	0	1	1	0	0
417	00213||Lipase||Moraxella_sp.||PET	0	0	1	0	0	0	0
418	00214||Lipase||Olespira_antarctica||PET	0	0	1	0	0	0	0
419	00215||PHB_depolymerase||Lihuaxuella_thermophila||PHB_PHA_PHBH_PHBVH_PLA_PCL	1	1	0	1	1	0	0
420	00216||Cutinase||Marinactinospora_thermotolerans||PET	0	0	1	0	0	0	0
421	00217||Hydrolase||Geomyces_sp.||PBS_PBSA_PCL	0	1	0	0	0	1	0
422	00218||Chitinase||Geomyces_sp.||PBS_PBSA_PCL	0	1	0	0	0	1	0
