## Supplementary Table 5 for "PlasticEnz: An integrated database and screening tool combining homology and machine learning to identify plastic-degrading enzymes in meta-omics datasets"

### Sheet: Sheet1
Type	Size (Mb)	Size (Gb)	Real	User	Sys
Medium genome	6.24	0.00609375	2m12.153s	11m43.156s	2m8.662s
Small genome	1.23	0.00120117	0m17.772s	0m41.949s	0m7.682s
Small proteins	102.4	0.1	0m27.082s	2m12.634s	0m17.624s
Medium proteins	634.88	0.62	3m53.088s	23m2.842s	3m31.137s
Large proteins	983.04	0.96	4m31.619s	32m52.786s	0m24.148s
Small contigs	68.4	0.0667969	1m51.780s	2m23.054s	0m8.787s
Medium contigs	365.9	0.357324	13m7.160s	18m30.022s	0m38.424s
Large contigs	955.6	0.933203	35m33.350s	40m22.698s	0m25.054s
